# A seven-sex species recognizes self and non-self mating-type via a novel protein complex

**DOI:** 10.1101/2023.11.08.566168

**Authors:** Guanxiong Yan, Yang Ma, Yanfang Wang, Jing Zhang, Haoming Cheng, Fanjie Tan, Su Wang, Delin Zhang, Jie Xiong, Ping Yin, Wei Miao

## Abstract

Although most species have two sexes, multisexual (or multi-mating type) species are also widespread. However, it is unclear how mating-type recognition is achieved at the molecular level in multisexual species. The unicellular ciliate *Tetrahymena thermophila* has seven mating types, which are determined by the MTA and MTB proteins. In this study, we found that both proteins are essential for cells to send or receive complete mating-type information, and transmission of the mating-type signal requires both proteins to be expressed in the same cell. We found that MTA and MTB form a mating-type recognition complex that localizes to the plasma membrane, but not to the cilia. Stimulation experiments showed that the mating-type-specific regions of MTA and MTB mediate both self- and non-self-recognition, indicating that *T. thermophila* uses a dual approach to achieve mating-type recognition. Our results suggest that MTA and MTB form an elaborate multifunctional protein complex that can identify cells of both self and non-self mating types in order to inhibit or activate mating, respectively.

**Impact statement:** A giant multifunctional protein complex mediates mating-type recognition through a non-ligand-receptor mechanism in a multisexual species.
