## Supplemental Data 2 for "A seven-sex species recognizes self and non-self mating-type via a novel protein complex"

### Sheet: Sheet1
Figure 3–Source data 2. Gene identifiers.
Gene name	Gene identifier
MTA	TTHERM_01087810
MTB	TTHERM_01087820
MRC1	TTHERM_00431360
MRC2	TTHERM_00042670*
MRC3	TTHERM_00202970**
MRC4	TTHERM_00387080
MRC5 (TPA9)	TTHERM_00923170
MRC6	TTHERM_00833720
CDK19	TTHERM_00339880
CYC9	TTHERM_00940290
CIP1	TTHERM_00891190
AKM3	TTHERM_00312760
*: Wrongly annotated in the 2014 version genome.
**: Wrongly annotated in the 2020 version genome.
