## Supplemental Data 5 for "A seven-sex species recognizes self and non-self mating-type via a novel protein complex"

### Sheet: Sheet1
Appendix 1—table 1. Strains used in this study.
Strain	Description
9B2-mt1	WT, mating type I
SB4208	WT, mating type II
B2086	WT, mating type II
SB4213	WT, mating type III
9B2-mt4	WT, mating type IV
SB4218	WT, mating type V
Jmt6	WT, mating type VI
CU427	WT, mating type VI
SB210	WT, mating type VI
Jmt7	WT, mating type VII
CU428	WT, mating type VII
ΔMTA-VI	MTA knockout, originate from CU427
ΔMTB-VI	MTB knockout, originate from CU427
ΔMRC1-II	MTB knockout, originate from B2086
ΔMRC1-VI	MTB knockout, originate from CU427
ΔAKM3-II	MTB knockout, originate from B2086
ΔAKM3-VII	MTB knockout, originate from CU428
MTA6-HA	Express HA-tagged MTA6, originate from CU427
MTA7-HA	Express HA-tagged MTA7, originate from CU428
MTB6-HA	Express HA-tagged MTB7, originate from CU427
MRC1-HA-VI	Express HA-tagged MRC1, originate from CU427
MRC1-HA-VII	Express HA-tagged MRC1, originate from CU428
MTB2-eGFP	Express eGFP-tagged MTB2, originate from CU427
