## Supplemental Data 6 for "A seven-sex species recognizes self and non-self mating-type via a novel protein complex"

### Sheet: Sheet1
Appendix 1—table 2. Primers used in this study.
Strain	Primer	Sequence
ΔMTA	MTA-upf-NotI	AGTTCTAGAGCGGCCGCCTAATACTAAGTAGCTTTTCATTCC
	MTA-upr-HA	GTCGGGGACGTCGTAGGGGTATCCTTTATTTTCAATTTTTTACTTAGTATT
	MTA-down1f-HA	GTCGGGGACGTCGTAGGGGTATCCAAGGATAGAACCTAACAAATATG
	MTA-down1r-N4	GTCAGGTGCCTGGTACCCTGTTTTATTTCATCATTTATTTAGC
	MTA-down2f-N4	CTGACCGTCGCACCATCCCAAAACAATATAATTTATATTGAGAC
	MTA-down2r-NotI	AGTTCTAGAGCGGCCGCAATCCCTCTGGTATTGTTGA
ΔMTB	MTB-upf-NotI	AGTTCTAGAGCGGCCGCAATAAAGGATTTAGAGATCATTTTA
	MTB-upr-HA	GTCGGGGACGTCGTAGGGGTATCCAATATTAAAGATTGAATGTCTGTTT
	MTB-down1f-HA	GTCGGGGACGTCGTAGGGGTATCCCAGGCAGTTCAAAAAACAA
	MTB-down1r-N4	GTCAGGTGCCTGGTACCCTTCAAAAGCTTAAGTTATGATATC
	MTB-down2f-N4	CTGACCGTCGCACCATCCCTTTGAAATCTCAAGCTCCAC
	MTB-down2r-NotI	AGTTCTAGAGCGGCCGCGTGGCGATGAAGAACAGAT
ΔMRC1	MRC1-upf-NotI	AGTTCTAGAGCGGCCGCAAAAATCCAAGAATGTAAGTAAGC
	MRC1-upr-HA	GTCGGGGACGTCGTAGGGGTATCCTATTTTTAAGCACAAGAAGTAAGTAAT
	MRC1-down1f-HA	AGTTCTAGAGCGGCCGCAATCAAGAATTAAAATAAATTGGTC
	MRC1-down1r-N4	GTCGGGGACGTCGTAGGGGTATCCACTTATTTTTAGATAAGCTATATTGAATT
	MRC1-down2f-N4	CCCTACGACGTCCCCGACTACGCCTGATAAATTAAAATTTTTTTTGTTTAA
	MRC1-down2r-NotI	GTCAGGTGCCTGGTACCCAAGCCTGATAAATATATATTGATAAATAC
ΔAKM3	AKM3-upr-NotI	AGTTCTAGAGCGGCCGCTTTTAGTGGCTTAGCATACCT
	AKM3-upr-N4	GTCAGGTGCCTGGTACCCCCTTATTAATCAATTTCAGTGTAT
	AKM3-downf-N4	CTGACGTCGCACCATCCCTGTAACCATAATAATAAATAAATAAGA
	AKM3-downr-NotI	ACCGCGGTGGCGGCCGCAAGAGGCTAAAGAGCATTACTT
MTA-HA	MTA-c1f-NotI	AGTTCTAGAGCGGCCGCAACGCCTACTTCTTTTGAAAT
	MTA-c1r-HA	GTCGGGGACGTCGTAGGGGTATCCTTTATTTTCAATTTTTTACTTAGTATT
	MTA-down1f-HA	GTCGGGGACGTCGTAGGGGTATCCAAGGATAGAACCTAACAAATATG
	MTA-down1r-N4	GTCAGGTGCCTGGTACCCTGTTTTATTTCATCATTTATTTAGC
	MTA-down2f-N4	CTGACCGTCGCACCATCCCAAAACAATATAATTTATATTGAGAC
	MTA-down2r-NotI	AGTTCTAGAGCGGCCGCAATCCCTCTGGTATTGTTGA
MTB-HA	MTB-c1f-NotI	AGTTCTAGAGCGGCCGCAATAAAGGATTTAGAGATCATTTTA
	MTB-c1r-HA	GTCGGGGACGTCGTAGGGGTATCCAATATTAAAGATTGAATGTCTGTTT
	MTB-down1f-HA	GTCGGGGACGTCGTAGGGGTATCCCAGGCAGTTCAAAAAACAA
	MTB-down1r-N4	GTCAGGTGCCTGGTACCCTTCAAAAGCTTAAGTTATGATATC
	MTB-down2f-N4	CTGACCGTCGCACCATCCCTTTGAAATCTCAAGCTCCAC
	MTB-down2r-NotI	AGTTCTAGAGCGGCCGCGTGGCGATGAAGAACAGAT
MRC1-HA	MRC1-cf-NotI	AGTTCTAGAGCGGCCGCAATCAAGAATTAAAATAAATTGGTC
	MRC1-cr-HA	GTCGGGGACGTCGTAGGGGTATCCACTTATTTTTAGATAAGCTATATTGAATT
	MRC1-down1f-HA	CCCTACGACGTCCCCGACTACGCCTGATAAATTAAAATTTTTTTTGTTTAA
	MRC1-down1r-N4	GTCAGGTGCCTGGTACCCAAGCCTGATAAATATATATTGATAAATAC
	MRC1-down2f-N4	CTGACCGTCGCACCATCCCAGGTTCTGCTTTAGCAAATTG
	MRC1-down2r-NotI	ACCGCGGTGGCGGCCGCCAACGATTGATATTTTGATTAGTTA
MTB2-eGFP	LLO454F	CAAAAAACCCCTCAAGACCCGTTTAGAGGCCCCAAGGGGTTATGCTAGGCCCGGCGCGCCTTAATTTAAAAATTATTTTGTTTTCAATTCTTATCAAATA
	LLO454R	CATTAAATTTTCAAATTTTTACTGGAAAAAAATAAATATGTTAATTAAAATTTAAAATATGTTGATGTTGTAATTCATA
	LLO456F	CATATTTTAAATTTTAATTAACATATTTATTTTTTTCCAGTAAAAATTTGAAAATTTAATGGCAAAAAAAAATATTATTATTG
	LLO462R	AACCTCGAGTGAATGATTGAGGGC
	LLO468F	ATAGAAGTTTTGGTTGGTTGTTTGTTGGGCCCTCAATCATTCACTCGAGGTTTCAAATGTATGCTTGAGATGGGTAGAG
	LLO468R	CTGGTATTACTCTTGGTATGGATGAATTATATAAGACTAGTGCTGAAAATCTTTATTTTCAAGGTGCTATGAACCGAGCTATAGAATTCCTTTTTCTTG
	LLO464F	AGCACCTTGAAAATAAAGATTTTCAGCACTAGTCTTATATAATTCATCCATACCAAGAG
	LLO464R	ATTACAAAGATCATGATGGTGATTACAAAGATCACGATATTGATTACAAAGATGATGATGATAAAGCTGCTATGGTTTCTAAGGGTGAAGAACTTTTC
	LLO465F	AATCAATATCGTGATCTTTGTAATCACCATCATGATCTTTGTAATCAGCCATTATTTTAAGTTTAGTATTATTATTTATTTTATTAGAGCTTTATTAAA
	LLO459R	CATGACCAAAATCCCTTAACGTGAGTTTTCGTTCCACTGAGCGTCAGACGCCCGGCGCGCCATAAAAAGATAAGTAATATATTTAGTGCACAATGTTTG
Checking primers	P1-f	GCTATTCAAATGCCTTACA
	P1-r	CTAGTCTTTGGCGTGTTCT
	P2-VI-f	TTAACCTCCTTCTCCTCCT
	P2-VI-r	ACAATAAGCCAAGAACATGT
	P2-VII-f	CCATCTCCTCCAACTACAT
	P2-VII-r	TACAATAAGCCAAGAACAAGT
	MTA-check-f	CTCTAGTTGAAAGCAAGCAT
	MTA-check-r	GCTATTCAAATGCCTTACA
	MTB-check-f	AATCTTCCTGGACCCTAAA
	MTB-check-r	CATTTGCTACCTTATTTGCT
	MRC1-check-f	AACATAGAACAAAGCGAAAC
	MRC1-check-r	CAGAACCTAAGCCTGATACA
	AKM3-check-f	ACGCATACATTCCTTCTTT
	AKM3-check-r	CTGTTTACATTTCCCTCAA
Secretory expression	MTA6-R1-f-61	TTCAGCGCTTCCGGGATCCCATTCCATCCAGCAGACCCTGTG
	MTA6-aTM-r-3534	TGGTGATGGTGATGGTGATGCTCGAGTCCCACGGTGTCCTGCAG
	MTB6-R1-f-61	TTCAGCGCTTCCGGGATCCCATACCATCTGCTACCAGATCAGCG
	MTB6-aTM-r-3690	TGGTGATGGTGATGGTGATGCTCGAGTTTGGTGTAGCTTTTGGTCTGGGC
	MTA7-R1-f-91	TTCAGCGCTTCCGGGATCCCATCACCTGATCTTCTACCAGAGCCTGA
	MTA7-aTM-r-3591	TGGTGATGGTGATGGTGATGCTCGAGTCCCACGGTGTCCTGCAG
	MTB7-R1-f-61	TTCAGCGCTTCCGGGATCCCATTACGGCCAGCTGAGCTACTACC
	MTB7-aTM-r-3669	TGGTGATGGTGATGGTGATGCTCGAGGGTGTAGCTTTTGGTCTGGGC
